# The minimal cell-cycle control system in *Marchantia* as a framework for understanding plant cell proliferation

**DOI:** 10.1101/2025.03.12.642684

**Authors:** Facundo Romani, Ignacy Bonter, Marius Rebmann, Go Takahashi, Fernando Guzman-Chavez, Francesco De Batté, Yuki Hirakawa, Jim Haseloff

## Abstract

The regulation of cell division is broadly conserved across eukaryotes, governed by cyclins and cyclin-dependent kinases (CDKs) to coordinate progression through the cell cycle. Plants have evolved a complex set of cell-cycle genes with unique features. The high number of cyclin-CDK pairs in flowering plants complicates functional studies due to redundancy and diversification. It is critical to study simple systems in other plant lineages to better understand the functional integration of the cell-cycle control machinery and its evolution across land plants.

Through a comprehensive phylogenetic analysis, we show that non-seed plants possess a simple repertoire of cyclin and CDK proteins, suggesting that the observed complexity in seed plants is a derived trait. The liverwort *Marchantia polymorpha* possesses a streamlined set of core cell cycle genes with minimal redundancy during vegetative development. Using single-cell RNA-seq and fluorescent reporters, we found a precise, phase-specific expression pattern for cell cycle genes. We demonstrated *in vivo* that only three cyclins are active, one at a given phase, without redundancy. Functional analyses revealed that Mp*CYCD;1* promotes cell cycle re-entry and disrupts differentiation, while overexpression of Mp*CYCA* or Mp*CYCB;1* arrests the cell cycle, consistent with their respective roles at G1, S, and G2/M progression.

Our findings highlight the functional conservation of mechanisms for cell-cycle control across eukaryotes and provide insights into its ancestral state, revealing a minimal set of functional components required for multicellular development. This study advances our understanding of fundamental aspects of cell-cycle regulation and opens new possibilities for engineering plant growth.
