## Supplemental Table 2 for "The minimal cell-cycle control system in *Marchantia* as a framework for understanding plant cell proliferation"

### Sheet: Legend
Romani et al. (2025). The minimal cell-cycle control system in Marchantia as a framework for understanding plant cell proliferation
Supplemental Table 2. Vectors, cloning, primers, and details of gene IDs used.
1	Gene IDs for key cell cycle genes
2	Acceptors: List of plasmids used in this study
3	Primers used in this study
4	L0: Description of Level 0 plasmids and sequence used in this study
5	L1: Description of Level 1 plasmids used in this study
6	L2: Description of Level 2 plasmids used in this study
7	L3: Description of Level 3 plasmids used in this study

### Sheet: Gene IDs
id	name
Mp1g02890	MpE2F
Mp3g12060	MpDP1
Mp4g07910	MpDP2
Mp4g06740	MpDP3
Mp3g20990	MpDEL1
Mp5g07890	MpDEL2
Mp2g25500	MpCycA
Mp5g10030	MpCycB1;1
Mp2g00590	MpCycB1;2
Mp8g17230	MpCycD1;1
Mp1g24670	MpCycD1;2
Mp4g12670	MpCycH1
Mp1g18570	MpCycH2
Mp2g04270	MpCDKA
Mp5g19170	MpCDKB
Mp5g04400	MpCDKC;1
Mp5g02990	MpCDKC;2
Mp8g08420	MpCDKD
Mp2g10050	MpCDKE
Mp1g02210	MpCDKF
Mp7g02920	MpCDKG;1
Mp3g16650	MpCDK-like
Mp5g19180	MpCDKAB;1
Mp5g19420	MpCDKAB;2
Mp5g13770	MpCDKAB;3
Mp1g16700	MpCKS
Mp1g14080	MpSMR
Mp3g00300	MpKRP
Mp8g18830	MpRBR
Mp1g27090	MpWEE
Mp8g10660	MpSKP2a
Mp4g01900	MpCDC25;1
Mp1g01430	MpCDC25;2
Mp1g08640	Mp3R-MYB1
Mp5g20280	Mp3R-MYB2
Mp4g09860	Mp3R-MYB3
Mp4g09880	Mp3R-MYB4
Mp4g04750	Mp3R-MYB5
Mp5g22280	Mp3R-MYB6
MpUg00230	Mp3R-MYB7
MpUg00270	Mp3R-MYB8
Mp4g04760	Mp3R-MYB9
Mp5g09070	MpCDT1
Mp3g00030	MpCDC20;1
Mp1g15730	MpCDC20;2
Mp8g15730	MpCDC14
Mp4g18200	MpORC1A
Mp2g13780	MpORC1B
Mp4g07610	MpORC2
Mp3g18090	MpORC3
Mp2g04100	MpORC4
Mp2g18290	MpORC5
Mp8g00870	MpORC6
Mp7g17580	MpGEM
Mp2g02690	MpPCNA1
Mp5g08780	MpPCNA2
Mp5g06440	MpFAS
Mp6g00050	MpKNOLLE1
Mp7g13190	MpKNOLLE2
Mp4g20670	MpKNOLLE3/MpSYP12B
Mp2g19600	MpKNOLLE4
Mp7g12950	MpCCS52A1
Mp8g05590	MpAUR1
Mp3g15440	MpTSL
Mp2g14660	kinetochore protein NDC80
Mp4g05560	KINESIN-LIKE PROTEIN KIN-5D
Mp8g01490	PROTEIN REGULATOR OF CYTOKINESIS 1 PRC1-RELATED
Mp6g18990	MpMAD2-like
Mp1g09110	MpTSO2-like
Mp2g02600	MpMCM7
Mp1g17650	MpMCM3
Mp4g14930	MpMCM6
Mp3g02380	MpMCM4
Mp3g08120	MpMCM5
Mp3g00130	MpMCM2
Mp3g08270	MpMCM8
Mp4g02430	MpMCM9
Mp3g23650	MpENODL15-like
Mp7g07780	MpMCM1
Mp7g08470	MpMCM10
Mp3g21700	MpUBC
Mp5g22240	MpRAD11-like
Mp4g21020	MSI1
Mp1g21660	MpBRG	Bleomycin resistant
Mp3g22050	MpCenH3
Mp3g22840	MpNRP
Mp1g09810	MpCDC48a
Mp1g25630	MpCDC48b

### Sheet: Acceptors and other plasmids
id	name	Description	reference	resistance bacteria	resistance plant	Comment
OP-005	pCsA	Position 1 acceptor for L2 parts	Sauret-Gueto et al., 2022	spectinomycin	-
OP-001	pCk1	Position 1 acceptor for L1 parts	Sauret-Gueto et al., 2022	kanamycin	-
OP-002	pCk2	Position 2 acceptor for L1 parts	Sauret-Gueto et al., 2022	kanamycin	-
OP-003	pCk3	Position 3 acceptor for L1 parts	Sauret-Gueto et al., 2022	kanamycin	-
OP-004	pCk4	Position 4 acceptor for L1 parts	Sauret-Gueto et al., 2022	kanamycin	-
OP-017	pUAP4	Universal acceptor for L0 parts	Sauret-Gueto et al., 2022	carbenicillin	-
-	pUAP1	Universal acceptor for L0 parts	Patron et al., 2015	carbenicillin	-
-	pBy01	Empty-promoter L3 acceptor-mVenus; proMpUBE2:mScarlet-Lti6b	Romani et al., 2024	kanamycin	hygromycin
-	pBy10	Empty-cassette L3 acceptor	Tse et al. 2024	kanamycin	hygromycin
-	pBy20	Empty-cassette L3 acceptor	this study	kanamycin	chlorosulfuron	Based on pBy10 and OP-062
-	pBy12	Empty-CDS L3 acceptor	this study	kanamycin	hygromycin	Based on L3_2117
-	pBy23	Empty-CDS L3 acceptor; proMpE2F:XVE >> proLexA	this study	kanamycin	chlorosulfuron	Based on L3_2120

### Sheet: Primers
Primer Name	Sequence (5' to 3')	Purpose
MpCYCD;2g_119F_A	ctcgTCCAAGTCCAAGCCGTCGGG	Genome editing
MpCYCD;2g_119F_B	aaacCCCGACGGCTTGGACTTGGA	Genome editing
MpCYCD;2g_160F_A	ctcgCCTGCCCGCTTGCGCTCCAG	Genome editing
MpCYCD;2g_160F_B	aaacCTGGAGCGCAAGCGGGCAGG	Genome editing
MpCYCD;2_CDS_772R	TGGCCTCACCGAATTTCGACG	Genotyping
mVenus_spec	AAGCACTGCAGGCCGTAGCC	Sequencing
HygR_spec	TACTCGCCGATAGTGGAAACC	Sequencing

### Sheet: L0
id	name	backbone	sequence	synthax	reference	resistance bacteria
CDS12_GAL4-VP16	CDS12_GAL4-VP16	pUAP1	CCAAGCCTCGAGCTGTCAGACCAAGTTTACTCATATATACTTTAGATTGATTTAAAACTTCATTTTTAATTTAAAAGGATCTAGGTGAAGATCCTTTTTGATAATCTCATGACCAAAATCCCTTAACGTGAGTTTTCGTTCCACTGAGCGTCAGACCCCGTAGAAAAGATCAAAGGATCTTCTTGAGATCCTTTTTTTCTGCGCGTAATCTGCTGCTTGCAAACAAAAAAACCACCGCTACCAGCGGTGGTTTGTTTGCCGGATCAAGAGCTACCAACTCTTTTTCCGAAGGTAACTGGCTTCAGCAGAGCGCAGATACCAAATACTGTTCTTCTAGTGTAGCCGTAGTTAGGCCACCACTTCAAGAACTCTGTAGCACCGCCTACATACCTCGCTCTG…	CDS12	this study	carbenicillin
OP-023	CDS12_eGFP	pUAP4		CDS12	Sauret-Gueto et al., 2022	carbenicillin
OP-027	CDS12_mTurquoise2	pUAP4		CDS12	Sauret-Gueto et al., 2022	carbenicillin
OP-029	CDS12_mVenus	pUAP4		CDS12	Sauret-Gueto et al., 2022	carbenicillin
OP-037	CTAG_linker-Lti6b	pUAP4		CTAG	Sauret-Gueto et al., 2022	carbenicillin
OP-040	CTAG_linker-N7	pUAP4		CTAG	Sauret-Gueto et al., 2022	carbenicillin
OP-047	PROM_MpUBE2	pUAP4		PROM	Sauret-Gueto et al., 2022	carbenicillin
OP-048	5UTR_MpUBE2	pUAP4		5UTR	Sauret-Gueto et al., 2022	carbenicillin
OP-049	PROM5_35S	pUAP4		PROM5	Sauret-Gueto et al., 2022	carbenicillin
OP-050	PROM5_35Sx2	pUAP4		PROM5	Sauret-Gueto et al., 2022	carbenicillin
OP-051	PROM5_MpEF1a	pUAP4		PROM5	Sauret-Gueto et al., 2022	carbenicillin
OP-054	3TERM_Nos-35S	pUAP4		3TERM	Sauret-Gueto et al., 2022	carbenicillin
p0_1020	PROM5_MpCYCB;2	pUAP1	GGTCTCAGGAGgaccataccaactaaaattcggcttcgcctttcaaactcaatcaattagaaaaccgtggatcagcgacgaagggaatagacagacgaagtgtgatttgggcagatttgagtaacgagggtggcatcgacgagttcagttttaacagtctcggttaattttctagatacagaattttctattcagggacacagaagtggaagacagcgactcagatccgttactatgaactcaaaattcaccgagacattctatttacatgatgcaatcctacctgctcgaagccctcgttatcttgcagagatctttggtgtagagaatccaatcttcatgaactatgatgagagaagcaaaagtagagcttatgagattaaagtaggtttatgagaa…	PROM5	this study	carbenicillin
p0_1124	CDS12_MpCYCD;1	pUAP1	ggtctcAaatgGCTCCCAGTATCGATTGCCCAGCTTCCTTGTACTGCAGCGAAGACGTGAGTGGAAATGGATGGGATGAAGACGGCAACGTTTTCTGCGAGGACTTGAGCAGTGACCTGAGCGAAGTGCTACATCCGGCTCTGCATAGCACCATTCAGTTCCCAGTGAGAAATGAGCAGGCCATTGCAGCTCTCGTTGAGAAAGAAGCTCGCCACATGCCCGAGCCGGACTACTTGGACCGATTCATTTGCAAGAACCTCGACCTTAATGTGCGACAGACTCTGGTTAACTGGCTCCTCAAGGTTCAGGTCTACCACAATTTCGGCGCTCTGTCCATTTCGCTCGCTGTCAACTACCTGGACCGCTTTCTATCTCGCCATGAATTGCCTGATGAAAGCG…	CDS12	this study	carbenicillin
p0_1125	PROM5_MpCYCD;1	pUAP1	GGTCTCAGGAGAATCGACAAAATCCGAATTAACCCTCTCGCGCGGGTGATGTCACGGAGCGATTAATCGAGTCGGCCGAATAGTCGATTCCCCAGAGAGTCTGGAGGTGGTGCTAAAATTATACCCTAATCAGAAAAGCTGAAAAGTACTCGCAACTTTTTACTCATGACTCTGATATCGATGAAATCCAGCGCCGGAAAGCAAGGCAGTCGTGCATTCCGGACAAGCTAGTGGGCGACGCTCAATAATTAAGCGGAGGGGTTTTCGCTGCTGTATTAGGATTTAGGGCCCACTCTTTGATTAGCTCGGGGAAATCGTCACTAAATTAGTTGCATGCCAGATGGGCCGCCGAAAGGACGCTGCCTCCAAATTTCGACCCCGGGCTGCTACACTCGAGTG…	PROM5	this study	carbenicillin
p0_1126	CDS12_MpCYCD;2	pUAP1	GGTCTCAGGAGTGATCATCGTCTTCGAGTTAATGATTCCCGATTTGCACGAAGGACATCGCGTCCTTGGTGTGGCCGGGTTGTTCCAATTCCCCAGCGCACAAGGACGGTACGAGCAGCACAATATTCGTCCTTCGCTCGCTCGCACGCTCGCTACCAGCTGCCGATACTGATCGACATCTTCGTCGTCTGCTCAGCTAAGAGGCCCATCGCCTCATGCAAAGGCAAGCGAAGTCCAGATTTTCACCAGCGGAAGATTCCCGGGGCCCGCCACCATCTCTGAGAGACGCGACGAGCGCAGCGATCGATCAGATCGATAGCAGATCGATAGAAAACTCATTCTCCGCGGATCGATCACCTCGTCCACGACGAGGACGCAAGGACGGCGGGGCCAACCCGG…	CDS12	this study	carbenicillin
p0_1127	PROM5_MpCYCD;2	pUAP1	ggtctcAaatgTGCGTGCGCTACTTTAGTCGAAGAAGATGTCAAAGCTCGAAGAAGACCTTTAGAAAAAAACTGCGACCATCGCCCGAATGTCACAAGCTTCTGTCCAAGTCCAAGCCGTCGGGCGGCTCACGAGAtCATGCACGCCTGCCCGCTTGCGCTCCAGAGGCCGTGGACTTGTTTTGCCCCGAGTCGCTCCCCATGTTAGATCCACAGAGCTGTCAGGTaTCTTCCGATGCTGCTGCTGCAGCAGTCGAGCCGTCTGATCTTCCCACGGATGAACTTCGGCTCGTTGCACCGATGACAACACCCAGCAGCAGCAGCAGCAGCGACCCAGGAGCTGCATTTAATGCAAAATCGCCTCCCGGCTGCAATGTCAAAGATGGCGTGTGGCATGACA…	PROM	this study	carbenicillin
p0_1162	CDS12_MpCYCB;2	pUAP1	GGTCTCAAatggtcaattattatgtcttaaacgtcgtgaacaattcttatgtcttaaccgccgtgaacaaggtgcccacgctgaccgtcactgctcggaatgaagctctgggcaggcatgacacggtggtcgagaattcgaaggtcctggatgcaggcagcgccagcgccgtcgaggccgacattgctcctgctgcggggctgcctcctacgggcccccgcctcaaagccttcgccacccgcgggcagcgcacagaagccgtgaagaaggtgcccacgctgaccgccaccctcacggctcggaatgaagctctgggcaggcatgacacgggaatgctcgaggccgacgagcaggtccccaacatcgatgaggccgacattgggaaccaattggccgtcg…	CDS12	this study	carbenicillin
p0_1225	CDS12_MpCDKA	pUAP1	ggtctcaaatggaacagtatgagaaagtggagaagataggagaaggaacatatggagtggtctacaaagcgcgtgatcgtatcaccaatgaaacgatcgcgctcaagaagatacgtctggagcaggaggacgaaggagtgcctagcactgcgattagagagatttccttgctgaaggaaatgcagcacggaaatattgtgcgtctacaggatgtcgtgcacagcgagaagcggctgtatctggtgttcgaatatctcgatctcgatctcaagaagcatatggacacttgtcccgatctcgcgaaggatcctcgtcttatcaaaacgtatctgtaccagattttacggggtattgcctactgccactcgcatagagttcttcaccgggacttgaagcccc…	CDS12	this study	carbenicillin
p0_1234	CDS12_MpCYCB;1	pUAP1	ggtctcaaatgGCTGGTACCAGAGTCGAGCGGGCCGAGAGGCCAGCGGGCAGGGAGAACATGGCCACCAAGGGCGGCCTGGCAAATGCCCCTCCCGCAGCCAACACTCGGCGGGCGCTGGGCGACATTGGAAATCTGGTGGGTGCCATGGCAGTGCGGTGCCACGTGAGTAAGGATGGCGTAGTGAACCCCGTGAAGCAGGAGGTCGTCACCACCTGGGGCGCAAAGCAGCGGCGCACCGCCGTGGTCGTCACTGCGGAGGTCAAGGCCGAGCCTGTTGTCGAGGAATCGAAGGTCCTCGATGCTGCCAGTGCCAGCGCCAGCGCCGTCGAGGCCGACATTGCTCCTGCTTCGGGGCTGCCTCCTCCGGGCCCCCGCCTCAAAGCCTTCGCCACTCGCG…	CDS12	this study	carbenicillin
p0_1236	PROM5_MpCYCB;1	pUAP1	ggtctcaggagGATTTTAAAAAATATTTGATTTGCTTTACAAAAGTTAAATTTATTAAATTTTTTTACTTCGTATAAGAAAGAAAATGAATAAATGTACTAACTCTAGAGTAATTGTCATGAATGTTTAGAAATCTTTGAATTCAAACTCAATAGAATTCAAATAGATGAAATTACACGGAGTGCAAATACAAGAATAAAAAGATTTAAATGTTAAATAGTAAAGAGTCAAGCATTAATCAAGTTAACCATTGATCATTAGTCATTGATGTTCACGATGACTTTTCATATATGATGTAATAATAATAATAATCATAATCTAGGCTCGAATTGGTAAATTGCTTATTGTACATAATTGCAAAAATTATCTATTCTCAAAGAAGAATGCATCAAAGTTAGT…	PROM5	this study	carbenicillin
p0_1246	PROM5_pLexA	pUAP1	GGTCTCaGGAGagcttgggctgcaggtcgaggctaaaaaactaatcgcattatcatcccctcgacgtactgtacatataaccactggttttatatacagcagtactgtacatataaccactggttttatatacagcagtcgacgtactgtacatataaccactggttttatatacagcagtactgtacatataaccactggttttatatacagcagtcgaggtaagattagatatggatatgtatatggatatgtatatggtggtaatgccatgtaatatgctcgactctaggatcttcgcaagacccttcctctatataaggaagttcatttcatttggagaggacacgctgaagctagtcAATGaGAGACC	PROM5	this study	carbenicillin
p0_1247	CDS_XVE	pUAP1	GGTCTCaaatgaaagcgttaacggccaggcaacaagaggtgtttgatctcatccgtgatcacatcagccagacaggtatgccgccgacgcgtgcggaaatcgcgcagcgtttggggttccgttccccaaacgcggctgaagaacatctgaaggcgctggcacgcaaaggcgttattgaaattgtttccggcgcatcacgcgggattcgtctgttgcaggaagaggaagaagggttgccgctggtaggtcgtgtggctgccggtgaaccgtcgagcgcccccccgaccgatgtcagcctgggggacgagctccacttagacggcgaggacgtggcgatggcgcatgccgacgcgctagacgatttcgatctggacatgttgggggacggggattccccgg…	CDS	this study	carbenicillin
p0_1253	PROM5_MpCYCA	pUAP1	GGTCTCaGGAGTGAAGTTTGCATCTGATCATCAATTTGTAGGCTCGTAAAAAGACAATAGTATATCTCCGTTTGTAAGGTCACATACATGAAATATTAAAAGGTATATTGAAACCCTTTAGGGCATATCTTTATGGATAGTTCTTTTGAAGATTTCGAGAAATGGATAGGATCAAAGTAAATATATATTGCAACAATATCAACTGGGTCGGTGGAATATTTTTTTATCTTGTGAAACGAAAAAAGAATGACTCATGGAATTACTAAAGAGATGAAAAACCATCTTTGTGACACATAAGAATTCTGGAAGGATCTATGTCAATCTCCTCTTTAAACAAAATTCTGTGAAAATAATATAGAGGATCGTCTATAGTTTATTTTGAAAACTCAGCTAATCTTT…	PROM5	this study	carbenicillin
p0_1254	PROM5_MpCDKA	pUAP1	GGTCTCaGGAGGAATTGTGGCGATTGATAAAGTTTCATCCATTATTTTATGGGTATATCATGGGGCTAGGCTCTCTATTATCCTTTTGGTTTCCAATACTTGATGGAAACCATGGGGTgTTCCCATCTTTTCCGTTCACTTTCTTGGCCAATTTTGGAACTCCCTAGAGGGACCAGAGTGGGGGTACAGGATGGGTACAGGTTCTTCTTTTAATCGCTTTCCTCTCGTAATATTTGACCTATCTTCTCTAAGTTGAATGATTTTAGACAAATTTACTTCCATCCCATGAGAATATGATTCTCATAGTAGTTAGTTAGAATTGTGTTATGCACTTCTGGTCTTTCAGTGGGCATTTTGTTGTTGGCCATTGTTGATGACTCTAGCTATCGTTCTTCTCAT…	PROM5	this study	carbenicillin
p0_1255	PROM5_MpCDKB	pUAP1	GGTCTCaGGAGTGTAATACTCTAATGCATCATATTTTAGTGTGCACTTCTGTGGATTTAATGTATTTAAACTTGTTCATGTCTGCTAATATAAGAAATAAGTATACTTGCTCAACGCACAATTTTTTATAATTTTTTAACATATTTAACTTGTTGACATATTTATTAACAACTTTTATATTTATGAATTACTATAGACATATTTAAACTTTGTAGTGATGTTGTATATTCATTCTCCATTCTGATCTACTCTCAATATGTTTATTAAGTTGATTATATGTCATATCTAAAATGACATTTTTTTCCTCTACTTATACAGTTATACGAAGCTTTGTACATCAACTTTAGTATGATTGTGAGTTAATACTTTAGAGCCCATCATATCATTTACAAAGAGATT…	PROM5	this study	carbenicillin
p0_1256	PROM5_MpRBR	pUAP1	GGTCTCaGGAGCTTCAGATGCCACCAGTTCTTAGAGACAAAATATTAAAATATAAATTTGATAGACTTGAGTCATCATTAGTGCAAAATTGCACCGAGAGACAAATTTATCGAGGATAGATGGTTGTTGAATACAGGACATTCATCTCGGGTACTACACCAACAGCACAGAATGCAGAACACCAAGAGAATAATCCAAGGGACTATGAGCGAAGAAGTTATAGATTTTGAAATAGAAGGTTAGGTGCAGCACGCAATATTTTCCATTTTGATGCTATTGGTACCTGGGCGCATCTACCACTTTGGTTTCAGCATGGAAAGACTTTATGGGTgTTCCCATATTTTTTCCTCTATTACTCAGCTTCTCCCCATTTTGTTTTTTCTTAAAACCTCTGTTGAT…	PROM5	this study	carbenicillin
p0_1282	CDS12_MpCYCA	pUAP1	ggtctcaaatggctgagatggaagggacacgcctgcgcaagaggtcgagcgtcgggggaactggagtctcgTCGtctgcagggggggtattgcacacctccggctcgggagaggagatgaggcggaccacgagggcggcttcaaagagagcagccatcgacgatgcagcccgagtcgcctgtcccgtctctggcgttcagcaggcgaagaagcgcgctgcgttagccaatctgtcaaatctagcgagcattccaacttctcgcaatgcgtctcccgtgtcggaggttaacgtgaagaagcgcgcagctctggctagcctctccaaccattcgaatgtccctgtcacccgcaattttgctcctggtggttctaagagcggcgcatcctctctaggtggtg…	CDS12	this study	carbenicillin
p0_1283	CDS12_MpCDKB	pUAP1	ggtctcaaatggataactatgagaagctggagaaagtcggcgagggaacgtatggcaaggtttacaaggccaagcacaagAAAaccgggcggctggtcgcgctgAAAaagactcgcctggagatggaggaggagggcgtcccttccaccgctctgcgtgaagtgtctctgctccaaatgctgtcgcagagcatctacgtcgtccggcttctctgtgtggagcacgtcgacaagaaggggaagcctctgctgtatctcgtgttcgagtacctcgacactgatctgaagaagttcatcgacactcacggccgtggagccaactcgAGGcccgttccggccaaagtgattcagagcttcatgtaccaactctgcaagggagtagcacactgccacagccacg…	CDS12	this study	carbenicillin
p0_o060	CTAG_GR	pUAP1	ttcggaagctcgaaaaacaaagaaaaaaatcaaagggattcagcaagccactgcaggagtctcacaagacacttcggaaaatcctaacaaaacaatagttcctgcagcattaccacagctcacccctaccttggtgtcactgctggaggtgattgaacccgaggtgttgtatgcaggatatgatagctctgttccagattcagcatggagaattatgaccacactcaacatgttaggtgggcgtcaagtgattgcagcagtgaaatgggcaaaggcgataccaggcttcagaaacttacacctggatgaccaaatgaccctgctacagtactcatggatgtttctcatggcatttgccctgggttggagatcatacagacaatcaagtggaaacctgct…	CTAG	this study	carbenicillin
p0_o1022	PROM5_MpH3.1	pUAP1	GGTCTCAGGAGttgctgttaagatcgtcattgtcatcctcgtccaaaatcaccacctgattcgccttcatcttactgccttttatcgttttgggaggattttgcttctttgtgaaccttccgtatttttgtatcacttttcgaaagtcttagcagtgcttgctactccaattggttgtctttctctaaaacttttccactgttcagaactttcatgtcacgtaaggttgatttttgtacattctcgcagtgtagttcctgaaataaagattttgcggggaaagtaagatttgacgtaactctcggttccaaggcaggaggatacctaaccgttagcagtggctgactccactagaaattgaacgctacactccttgccacgggacaagattgctgtgaa…	PROM5	this study	carbenicillin
p0_o1023	CDS12_MpH3.1	pUAP1	GGTCTCAaatggctcgcacgaagcagactgctcggaagtcgaccggagggaaggccccacgcaagcaattggcgaccaaggccgcgcgcaagtccgcccctgcaaccggaggagtgaagaagccccaccgatacaggcccgggactgtcgcgcttcgggagattaggaagtaccagaagtccactgagctgttgatccggaagctgcccttccaaaggcttgtgagggagattgcgcaggattttaaaacggatttgcgtttccagagcagtgcggttttggctctgcaagaagccgccgaggcttatttggttgggctgttcgaggacactaacttgtgtgcgatccacgcgaagcgcgtgaccatcatgcccaaagacatccagcttgccaggcgca…	CDS12	this study	carbenicillin
p0_o179	5UTR_MpMYB02	pUAP1		5UTR	Romani et al., 2024	carbenicillin
p0_o273	PROM5_MpRSL3	pUAP1	GGTCTCAggagggtgaatttgttgtccttctacacctgagatagagagatatatgggggaaaacccgaaagaagaagaagaatttgaaggaatgacaaccgtaatgcacatgccaagcccttcaggtttccttccatcttcatgcaaggagagcagagcagaggagagagagaaagagaaaaagagagagagagagagatcgtgccccatgacacctgggcacggtttgaatggaaggaaggaaggaaggaaggaaggcaagcaagggagaggaactctgatgatgatgggtgatgatgaggattcgatgaatcgagaaaagagcaagaaaccggctttcaggtccctcggactcgggctcaccacgcgtgtacctttcagttgcataataacactatc…	PROM5	Romani et al., 2024	carbenicillin
p0_o304	PROM5_MpERF7	pUAP1	ggagaacattttctggtactaggggtcgacgaatatgaatggctgtgctgctaaagctcataatgttggaaagatgaaaatcaagtttaaggagtttctttggaagcttcaaatggtcttcgtctcgtggagtcccataaatttcgaggaatgatgaagagaaaatagaagagaagaggggaagagaggagagaggcggccatctcccgataccgcgtacaacgaaggatacttacgtgctgccaatgggtccttggtcacgaacgaacgaacgctcgtgaacgacgacatcggaaacattcttcatagcgcagagcgtgcctgcctgcgatggagaaaagagaggattggagcctcgagcacaggagcgcagacgctgagaaggtcgaggaatcgaag…	PROM5	Romani et al., 2024	carbenicillin
p0_o311	PROM5_MpERF13	pUAP1	ggagtaaactcgactgctggtgtcttcaaaaacctcgcgaaatttctgcctttggtggtgaagatcatcaaaagaggatagacggagacacacgtccttattcgaactctactccaaactcgactgcttgtttgtggcactgagttgctgaggcaggcaataagcatcgcgcatggcctcaattgatcaggtcatctggttatagcgagacgatacgaatattgtgctggtttgtttgaagtactcgtgtgtggatccggcagaagattctcttgtggacacacacatcgaaggttcccacacgtgccaactcaatcgaaagctcgttcgattagcatgtgatgtgtttaggtgatgctgctgctgctactctcagcacggatcgcaaaaagatcgctg…	PROM5	Romani et al., 2024	carbenicillin
p0_o481	PROM_MpMYB02	pUAP1	cagtgtccttgggttctgtgtataaagtttgatactcctcgtggtgcccttccgcaccttccgtacccttgtttctcttgtttcccaccgattggccctaagaaaatatactcaagcctaagaaaccagaagaatataatattacgtagattcacatgaagttgacattttatgacttcttcggcaaaaggctacattaagctagaatgattttcacatacgatcattattctaaaatatgagacagatgctgctgggtgacagcgagaaaaaaaggatcggtggagaaccaaaagcccgtccaaaagcagccacaggctggaggaacagaaggagagctgagggacggacagcacgatgccgttccccaagtttcccacgcccacgcaatcagccaaa…	PROM	Romani et al., 2024	carbenicillin
p0_o640	PROM5_MpHSP18.7A1	pUAP1		PROM5	Tse et al., 2024	carbenicillin
p0_o645	PROM5_UASGAL4_min35S	pUAP1	ggtctcaggagcggagtactgtcctccgagcggagtactgtcctccgagcggagtactgtcctccgagcggagtactgtcctccgagcggagtactgtcctccgagcggagactctagaagctactccacgtccataagggacacatcacaatcccactatccttcgcaagacccttcctctatataaggaagttcatttcatttggagaggacgacctgcaggtcgacggatccaaggagatataacaaatgtgagacc	PROM5	this study	carbenicillin

### Sheet: L1
id	name	backbone	p1	p2	p3	p4	p5	reference	resistance bacteria
L1_303	proMpHSP18.7:GAL4-VP16-GR	pCk2	p0_o640	NA	CDS12_GAL4-VP16	p0_o060	OP-54	this work	kanamycin
L1_764	proMpERF2:MpCycD1-mVenus	pCk2	p0_o304	NA	p0_1124	OP-39	OP-54	this work	kanamycin
L1_765	proMpR2R3-MYB2:MpCycD1-mVenus	pCk2	p0_o481	p0_o179	p0_1124	OP-39	OP-54	this work	kanamycin
OP-011	pCk3 spacer	pCk3						Sauret-Gueto et al., 2022	kanamycin
OP-062	pro2x35S:mALS_3t35S	pCk1						Sauret-Gueto et al., 2022	kanamycin
OP-063	pro35S:hptII_3t35S	pCk1						Sauret-Gueto et al., 2022	kanamycin
OP-070	proMpUBE2:mScarlet-Lti6b	pCk4						Romani et al., 2024	kanamycin

### Sheet: L2
id	name	backbone	p1	p2	p3	p4	resistance (bacteria, plant)
L2_813	proMpERF2:MpCycD1-mVenus	pCsA	OP-063	L1_764	pCk3 spacer	OP-070	spe,hygro
L2_814	proMpR2R3-MYB2:MpCycD1-mVenus	pCsA	OP-063	L1_765	pCk3 spacer	OP-070	spe,hygro
L2_820	proMpHSP18.7:GAL4-VP16-GR, proUAS-GAL4:MpKPR-mVenus	pCsA	OP-063	L1_303	L1_771	OP-070	spe,hygro
L2_821	proMpHSP18.7:GAL4-VP16-GR, proUAS-GAL4:MpSMR-mVenus	pCsA	OP-063	L1_303	L1_772	OP-070	spe,hygro

### Sheet: L3
id	name	backbone	p1	p2	p3	p4	p5	reference	resistance plant
L3_1222	proMpDEL1:mVenus-N7;proMpUBE2:mScarlet-Lti6b	pBy01						Romani et al., 2024	hygromycin
L3_1224	proMpDP1:mVenus-N7;proMpUBE2:mScarlet-Lti6b	pBy01						Romani et al., 2024	hygromycin
L3_1288	proMp3R-MYB1:mVenus-N7;proMpUBE2:mScarlet-Lti6b	pBy01						Romani et al., 2024	hygromycin
L3_1349	proMpE2F:mVenus-N7;proMpUBE2:mScarlet-Lti6b	pBy01						Romani et al., 2024	hygromycin
L3_1483	proMpCYCD;1:mVenus-N7;proMpUBE2:mScarlet-Lti6b	pBy01	p0_1125					this study	hygromycin
L3_1484	proMpCYCD;2:mVenus-N7;proMpUBE2:mScarlet-Lti6b	pBy01	p0_1127					this study	hygromycin
L3_1485	proMpH3.1:mVenus-N7;proMpUBE2:mScarlet-Lti6b	pBy01	p0_o1022					this study	hygromycin
L3_1486	proMpCYCB;2:mVenus-N7;proMpUBE2:mScarlet-Lti6b	pBy01	p0_1020					this study	hygromycin
L3_1506	proMpCYCB;1:mVenus-N7;proMpUBE2:mScarlet-Lti6b	pBy01	p0_1236					this study	hygromycin
L3_1509	proMpCYCA:mVenus-N7;proMpUBE2:mScarlet-Lti6b	pBy01	p0_1253					this study	hygromycin
L3_1510	proMpCDKA;1:mVenus-N7;proMpUBE2:mScarlet-Lti6b	pBy01	p0_1254					this study	hygromycin
L3_1511	proMpCDKB;1:mVenus-N7;proMpUBE2:mScarlet-Lti6b	pBy01	p0_1255					this study	hygromycin
L3_1513	proMpRBR:mVenus-N7;proMpUBE2:mScarlet-Lti6b	pBy01	p0_1256					this study	hygromycin
L3_2000	proMpERF13:MpCycD1-mVenus	pBy10	p0_o311	NA	p0_1124	OP-44	OP-53	this study	hygromycin
L3_2002	proMpRSL3:MpCycD1-mVenus	pBy10	p0_o273	NA	p0_1124	OP-44	OP-53	this study	hygromycin
L3_2004	pro35S:MpCycD1-mVenus	pBy10	OP-49	NA	p0_1124	OP-44	OP-53	this study	hygromycin
L3_2067	proMpHSP18.7:MpCycD1-mVenus	pBy10	p0_o640	NA	p0_1124	OP-44	OP-53	this study	hygromycin
L3_2069	proMpCycB;1:MpCycB;1-mVenus	pBy10	p0_1236	NA	p0_1234	OP-44	OP-53	this study	hygromycin
L3_2079	pro35S:MpCDKA-mVenus	pBy12	NA	NA	p0_1225	OP-44	NA	this study	hygromycin
L3_2080	pro35S:MpCDKB-mVenus	pBy12	NA	NA	p0_1226	OP-44	NA	this study	hygromycin
L3_2082	pro35S:MpCycA-mVenus	pBy12	NA	NA	p0_1228	OP-44	NA	this study	hygromycin
L3_2083	pro35S:MpCycB;1-mVenus	pBy12	NA	NA	p0_1234	OP-44	NA	this study	hygromycin
L3_2087	proMpRSL3:MpCycB;1-mVenus	pBy10	p0_o273	NA	p0_1234	OP-44	OP-53	this study	hygromycin
L3_2088	proMpERF13:MpCycB;1-mVenus	pBy10	p0_o311	NA	p0_1234	OP-44	OP-53	this study	hygromycin
L3_2101	proMpCycD1:MpCycD1-mVenus	pBy10	p0_1143	NA	p0_1124	OP-44	OP-53	this study	hygromycin
L3_2102	pro35S:MpCycD2-mVenus	pBy12	NA	NA	p0_1125	OP-44	NA	this study	hygromycin
L3_2103	pro35S:MpCycB2-mVenus	pBy12	NA	NA	p0_1162	OP-44	NA	this study	hygromycin
L3_2105	proMpH3:MpH3-mVenus	pBy10	p0_1022	NA	p0_1023	OP-44	OP-53	this study	hygromycin
L3_2114	proMpCycA:MpCycA-mV	pBy10	p0_1253	NA	p0_1228	OP-44	OP-52	this study	hygromycin
L3_2115	proMpCDKA:MpCDKA-mV	pBy10	p0_1254	NA	p0_1225	OP-44	OP-52	this study	hygromycin
L3_2116	proMpCDKB:MpCDKB-mV	pBy10	p0_1255	NA	p0_1226	OP-44	OP-52	this study	hygromycin
L3_2117	proMpE2F:XVE (hyg)	pBy10	p0_1077	p0_1094	p0_1247		OP-52	this study	hygromycin
L3_2120	proMpE2F:XVE (cs)	pBy20	p0_1077	p0_1094	p0_1247		OP-52	this study	chlorosulfuron
L3_2122	proMpE2F:XVE >> proLexA:MpCycB;1-mV	pBy23			p0_1234	OP-44		this study	chlorosulfuron
L3_2123	proMpE2F:XVE >> proLexA:MpCycD;1-mV	pBy23			p0_1124	OP-44		this study	chlorosulfuron
L3_2140	proMpE2F:XVE >> proLexA:MpCycA-mV	pBy23			p0_1228	OP-44		this study	chlorosulfuron
L3_2141	proMpE2F:XVE >> proLexA:MpCDKB-mV	pBy23			p0_1283	OP-33		this study	chlorosulfuron
L3_2142	proMpE2F:XVE >> proLexA:MpCDKA-mV	pBy23			p0_1225	OP-33		this study	chlorosulfuron
L3_2143	proMpE2F:XVE >> proLexA:MpCYCD;2-mV	pBy23			p0_1125	OP-33		this study	chlorosulfuron
L3_2145	proMpCycA:MpCycA-mV	pBy10	p0_1253	NA	p0_1282	OP-33	OP-52	this study	hygromycin
L3_2146	proMpCDKB:MpCDKB-mV	pBy10	p0_1255	NA	p0_1283	OP-33	OP-52	this study	hygromycin
